# Non-coding mutations reveal cancer driver cistromes in luminal breast cancer

**DOI:** 10.1101/2021.05.29.446210

**Authors:** Samah El Ghamrasni, Rene Quevedo, James Hawley, Parisa Mazrooei, Youstina Hanna, Iulia Cirlan, Helen Zhu, Jeff Bruce, Leslie E. Oldfield, S. Y. Cindy Yang, Paul Guilhamon, Jüri Reimand, Dave Cescon, Susan J. Done, Mathieu Lupien, Trevor J Pugh

## Abstract

Whole genome sequencing of primary breast tumors enabled the identification of cancer driver genes ^1,2^ and non-coding cancer driver plexuses from somatic mutations ^3–6^. However, differentiating driver and passenger events among non-coding genetic variants remains a challenge to understand the etiology of cancer and inform delivery of personalized cancer medicine. Herein, we reveal an enrichment of non-coding mutations in cis-regulatory elements that cover a subset of transcription factors linked to tumor progression in luminal breast cancers. Using a cohort of 26 primary luminal ER+PR+ breast tumors, we compiled a catalogue of ∼100,000 unique cis-regulatory elements from ATAC-seq data. Integrating this catalogue with somatic mutations from 350 publicly available breast tumor whole genomes, we identified four recurrently mutated individual cis-regulatory elements. By then partitioning the non-coding genome into cistromes, defined as the sum of binding sites for a transcription factor, we uncovered cancer driver cistromes for ten transcription factors in luminal breast cancer, namely CTCF, ELF1, ESR1, FOSL2, FOXA1, FOXM1 GATA3, JUND, TFAP2A, and TFAP2C in luminal breast cancer. Nine of these ten transcription factors were shown to be essential for growth in breast cancer, with four exclusive to the luminal subtype. Collectively, we present a strategy to find cancer driver cistromes relying on quantifying the enrichment of non-coding mutations over cis-regulatory elements concatenated into a functional unit drawn from an accessible chromatin catalogue derived from primary cancer tissues.
