## Supplemental Table 1 for "Non-coding mutations reveal cancer driver cistromes in luminal breast cancer"

### Sheet: Cohort 1
Patients	Age	Tumor type	Grade	Subtype
KOM2	60	Invasive Ductal Carcinoma	III	ER+PR+
KOM5	NA	Invasive Ductal Carcinoma	NA	ER+PR+
KOM12	NA	Invasive Ductal Carcinoma	NA	ER+PR+
KOM13	53	Invasive Ductal Carcinoma	NA	ER+PR+
KOM14	70	Invasive Ductal Carcinoma	II/III	ER+PR+
KOM15	78	Invasive Ductal Carcinoma	NA	ER+PR+
KOM16	57	Invasive Ductal Carcinoma	II/III	ER+PR+
KOM18	57	Invasive Ductal Carcinoma	II/III	ER+PR+
KOM22	54	Invasive Ductal Carcinoma	II/III	ER+PR+
KOM25	43	Invasive Ductal Carcinoma	II/III	ER+PR+
KOM26	82	Invasive Ductal Carcinoma	II/III	ER+PR+
KOM28	48	Invasive Ductal Carcinoma	II/III	ER+PR+
KOM33	82	Invasive Ductal Carcinoma	II/III	ER+PR+
KOM34	75	Invasive Ductal Carcinoma	NA	ER+PR+
KOM35	78	Invasive Ductal Carcinoma	II/III	ER+PR+
KOM36	78	Invasive Ductal Carcinoma	II/III	ER+PR+
KOM37	57	Invasive Ductal Carcinoma	II/III	ER+PR+
KOM38	52	Invasive Ductal Carcinoma	II/III	ER+PR+
KOM39	73	Invasive Ductal Carcinoma	NA	ER+PR+
KOM41	57	Invasive Ductal Carcinoma	NA	ER+PR+
KOM42	57	Invasive Ductal Carcinoma	NA	ER+PR+
KOM44	44	Invasive Ductal Carcinoma	II	ER+PR+
KOM45	53	Invasive Ductal Carcinoma	II/III	ER+PR+
KOM49	64	Invasive Ductal Carcinoma	NA	ER+PR+
KOM52	70	Invasive Ductal Carcinoma	II/III	ER+PR+
KOM54	58	Invasive Ductal Carcinoma	III	ER+PR+

### Sheet: Cohort 2
Patients	ER	PR	HER2
KOM-2-002	Positive	Positive	Positive
KOM-2-004	Positive	Positive	Negative
KOM-2-005	Positive	Positive	Negative
KOM-2-006	Positive	Positive (1%)	Positive
KOM-2-007	Positive	Positive	Negative
KOM-2-009	Positive	Positive	Negative
KOM-2-012	Positive	Positive	Negative
KOM-2-015	Positive	Positive	Negative
KOM-2-016	Positive	Positive	Negative
KOM-2-018	Positive	Positive (5%)	Negative
KOM-2-019	Positive	Positive	Negative
KOM-2-021	Positive	Positive	Negative
KOM-2-024	Positive	Positive	Negative
KOM-2-026	Positive	Positive	Negative
KOM-2-027	Positive	Positive	Negative
KOM-2-028	Positive	Positive	Negative
KOM-2-030	Positive	Positive	Negative
KOM-2-031	Positive	Positive	Negative
KOM-2-032	Positive	Positive	Negative
KOM-2-036	Positive	Positive	Negative
KOM-2-037	Positive	Positive	Negative
KOM-2-038	Positive	Positive	Negative
KOM-2-040	Positive	Positive	Negative
KOM-2-041	Positive	Positive	Negative
KOM-2-042	Positive	Positive	Negative
KOM-2-046	Positive (5%)	Positive	Negative
KOM-2-048	Positive	Positive	Negative
KOM-2-053	Positive	Positive	Negative
KOM-2-055	Positive	Positive	Negative
KOM-2-056	Positive	Positive	Negative
KOM-2-058	Positive	Positive	Negative
KOM-2-059	Positive	Positive	Negative
KOM-2-060	Positive	Positive (2%)	Negative
KOM-2-061	Positive	Positive	Negative
KOM-2-065	Positive	Positive	Negative
KOM-2-070	Positive	Positive	Negative
KOM-2-073	Positive	Positive (5%)	Negative
KOM-2-075	Positive	Positive	Negative
KOM-2-077	Positive	Positive	Negative
KOM-2-082	Positive	Positive	Negative
KOM-2-084	Positive	Positive	Negative
KOM-2-085	Positive	Positive	Negative
KOM-2-086	Positive	Positive	Negative
KOM-2-087	Positive	Positive	Negative
KOM-2-088	Positive	Positive	Negative
KOM-2-093	Positive	Positive	Negative
KOM-2-095	Positive	Positive	Negative
KOM-2-109	Positive	Positive	Negative
KOM-2-110	Positive	Positive	Equivocal
KOM-2-111	Positive	Positive	Negative
KOM-2-113	Positive	Positive	Negative
KOM-2-115	Positive	Positive	Negative
KOM-2-117	Positive	Positive	Positive
KOM-2-122	Positive	Positive	Negative
KOM-2-124	Positive	Positive	Negative
KOM-2-126	Positive	Positive	Negative
KOM-2-127	Positive	Positive (1%)	Positive
KOM-2-130	Positive	Positive	Positive
KOM-2-132	Positive	Positive	Negative
KOM-2-133	Positive	Positive	Negative
KOM-2-134	Positive	Positive	Negative
KOM-2-135	Positive	Positive	Positive (15%)
KOM-2-137	Positive	Positive	Negative
KOM-2-138	Positive	Positive	Negative
KOM-2-141	Positive	Positive	Negative
KOM-2-142	Positive	Positive	UNKNOWN
KOM-2-147	Positive	Positive	Negative
KOM-2-150	Positive	Positive	Negative
KOM-2-154	Positive	Positive	Negative
KOM-2-155	Positive	Positive	Negative
KOM-2-156	Positive	Positive	Negative
KOM-2-157	Positive	Positive	Negative
KOM-2-159	Positive	Positive	Negative
