## Supplemental Table 3 for "Non-coding mutations reveal cancer driver cistromes in luminal breast cancer"

### Sheet: Table S3.1
Motif enrichement in ER+PR+ breast tumors using as target regions PM_Lum catalogue and as background pan-cancer DNaseI hypersensitive regions
motif_id	Family	motif_alt_id	consensus	E-value	adj_p-value	log_adj_p-value	bin_location	bin_width	total_width	sites_in_bin	total_sites	p_success	p-value	mult_tests	neg_sites_in_bin	neg_sites	neg_adj_pvalue	log_neg_adj_pvalue	fisher_adj_pvalue	log_fisher_adj_pvalue
MA0476.1	FOS-	FOS	DVTGASTCATB	1.8e-72	1.7e-75	-172.19	0	152	190	24285	28823	0.8	1.8e-77	94	172307	210761	1.6e-90	-206.74	3.3e-24	-54.08
MA0491.1	JUN	JUND	DRTGASTCATS	7.8e-68	7.3e-71	-161.5	0	152	190	24228	28799	0.8	7.7e-73	94	168520	206106	1.9e-89	-204.31	1.6e-21	-47.86
MA0462.1	B-ATF	BATF::JUN	RRWATGASTCA	6.2e-55	5.7e-58	-131.81	0	156	190	23720	27660	0.82105	6.1e-60	94	205221	247466	2.8e-25	-56.55	2.7e-32	-72.68
MA0846.1	Forkhead	FOXC2	WAWGTAAACAWW	7.8e-48	7.2e-51	-115.45	0	161	189	28792	32682	0.85185	7.7e-53	94	371101	439964	1	0	2.7e-76	-174
MA0119.1	NF1	NFIC::TLX1	TGGCASSRWGCCAA	6.1e-22	5.7e-25	-55.83	0	153	187	10612	12423	0.81818	6.1e-27	93	112082	135549	3.3e-15	-33.34	1.5e-13	-29.54
MA0084.1	SOX	SRY	NWWAACAAT	6.4e-22	5.9e-25	-55.79	0	160	192	15977	18537	0.83333	6.2e-27	95	249916	301911	1	0	4.7e-33	-74.44
MA0152.1	NFAT	NFATC2	TTTTCCA	2.8e-18	2.6e-21	-47.4	0	172	194	18370	20231	0.8866	2.7e-23	96	294307	332586	1	0	2.7e-23	-51.97
MA0684.1	RUNT	RUNX3	WAACCRCAAA	1.1e-17	1e-20	-46.05	0	125	191	7279	10408	0.65445	1.1e-22	95	84073	125901	1e-21	-48.33	1.6e-09	-20.22
MA0497.1	MADS	MEF2C	DDDCYAAAAATAGMW	1.9e-15	1.8e-18	-40.86	0	170	186	22658	24363	0.91398	2e-20	92	426750	469974	1	0	8.8e-32	-71.51
MA0517.1	STAT	STAT1::STAT2	THAGTTTCRKTTTCY	5.5e-15	5e-18	-39.83	0	168	186	26768	29140	0.90323	5.5e-20	92	432947	482833	1	0	2e-33	-75.31
MA0501.1	MAF	MAF::NFE2	ATGACTCAGCANWTY	2.7e-13	2.5e-16	-35.94	0	130	186	15292	21063	0.69892	2.7e-18	92	153606	215647	1.8e-40	-91.51	0.0012	-6.74
MA0650.1	HOX	HOXA13	CYAATAAAAM	6.1e-11	5.7e-14	-30.5	0	167	191	12564	14019	0.87435	6e-16	95	227679	262450	1	0	2.7e-22	-49.66
MA0102.3	C/EBP	CEBPA	ATTGCAYAAYH	1.3e-10	1.2e-13	-29.76	0	162	190	11485	13102	0.85263	1.3e-15	94	184783	215710	7e-06	-11.87	5.2e-09	-19.07
MA0788.1	POU	POU3F3	WWTATGCWAATTW	1.6e-08	1.5e-11	-24.93	0	162	188	15712	17850	0.8617	1.6e-13	93	307665	361239	1	0	2.1e-25	-56.81
MA0809.1	TEF-1	TEAD4	NRCATTCCWN	4.8e-08	4.5e-11	-23.83	0	173	191	14096	15285	0.90576	4.7e-13	95	214386	235714	1.6e-08	-17.95	3e-06	-12.71
MA0473.2	ETS	ELF1	AACCCGGAAGTR	7e-08	6.5e-11	-23.46	0	143	189	9481	12094	0.75661	6.9e-13	94	69124	90255	3.6e-09	-19.44	0.00042	-7.76
MA0772.1	IRF	IRF7	HCGAAARYGAAAVT	2.3e-07	2.2e-10	-22.25	0	165	187	17063	18996	0.88235	2.3e-12	93	299863	342875	1	0	2.4e-21	-47.46
MA0715.1	Paired-HD	PROP1	TAATYWAATTA	3.7e-07	3.4e-10	-21.8	0	164	190	11636	13173	0.86316	3.6e-12	94	224071	263664	1	0	8.5e-26	-57.72
MA0692.1	bHLH-ZIP	TFEB	RYCACGTGAC	5.1e-07	4.7e-10	-21.48	0	155	191	5707	6768	0.81152	5e-12	95	65645	79820	1.1e-13	-29.87	0.00062	-7.38
MA0757.1	HD-CUT	ONECUT3	AAAAAATCRATAAH	1.6e-06	1.5e-09	-20.32	0	161	187	11123	12625	0.86096	1.6e-11	93	203186	239838	1	0	8e-25	-55.48
MA0101.1	NF-kappaB	REL	BGGRNWTTCC	1.7e-06	1.6e-09	-20.27	0	155	191	10216	12240	0.81152	1.7e-11	95	91799	112572	0.032	-3.43	6.9e-06	-11.88
MA0523.1	TCF-7	TCF7L2	DRASATCAAAGRVA	2.5e-06	2.3e-09	-19.9	0	177	187	15256	15927	0.94652	2.4e-11	93	276831	292603	1	0	1.5e-09	-20.33
MA0647.1	Grainyhead	GRHL1	AAAACCGGTTTD	3.1e-06	2.8e-09	-19.68	0	161	189	5476	6218	0.85185	3e-11	94	68591	80355	1	0	1.1e-07	-15.99
MA0145.3	CP2	TFCP2	AAACCGGTTY	1e-05	9.2e-09	-18.5	0	163	191	4141	4677	0.8534	9.7e-11	95	47165	54929	0.023	-3.79	1.1e-05	-11.4
MA0833.1	ATF-4	ATF4	GKATGAYGCAATM	0.0003	2.7e-07	-15.11	0	160	188	8063	9244	0.85106	2.9e-09	93	107753	125755	3.4e-07	-14.9	0.0017	-6.38
MA0636.1	Hairy-related	BHLHE41	RTCACGTGAC	0.0044	4.1e-06	-12.41	0	157	191	2833	3307	0.82199	4.3e-08	95	22979	27661	0.0065	-5.03	0.0063	-5.06
MA0703.1	HD-LIM	LMX1B	NYAATTAA	0.0044	4.1e-06	-12.4	0	173	193	7140	7808	0.89637	4.3e-08	96	126907	142449	1	0	9.1e-10	-20.82
MA0160.1	NR4	NR4A2	AAGGTCAC	0.0066	6.1e-06	-12.01	0	187	193	11744	12021	0.96891	6.3e-08	96	169113	174412	0.99	-0.01	0.00012	-9.02
MA0723.1	NK	VAX2	YTAATTAB	0.0077	7.1e-06	-11.86	0	133	193	5127	7144	0.68912	7.4e-08	96	84094	122346	1	0	3e-06	-12.72
MA0036.2	GATA	GATA2	WRDTTCTTATCTSH	0.03	2.8e-05	-10.5	0	147	187	8019	9943	0.7861	3e-07	93	170019	215485	0.045	-3.11	0.0012	-6.74
MA0665.1	Tal-related	MSC	AACAGCTGTT	0.19	0.00017	-8.65	0	185	191	12014	12314	0.96859	1.8e-06	95	175997	181396	0.0025	-6.01	0.023	-3.79
MA0508.1	C2H2-ZF	PRDM1	DRAAAGTGAAAGTGA	0.34	0.00032	-8.06	0	166	186	26718	29670	0.89247	3.4e-06	92	440681	497733	1	0	2.4e-14	-31.36
MA0154.3	RHR	EBF1	ATTCCCHWGGGAMT	0.35	0.00032	-8.04	0	123	187	7062	10406	0.65775	3.5e-06	93	78853	119264	0.46	-0.78	0.014	-4.29
MA0524.2	AP-2	TFAP2C	YGCCYBVRGGCA	0.89	0.00082	-7.1	0	141	189	10120	13277	0.74603	8.8e-06	94	72086	95642	2.2e-06	-13.04	0.79	-0.23
MA0072.1	NR1	RORA	NWWAWBTAGGTCAR	1.3	0.0012	-6.73	0	183	187	9956	10113	0.97861	1.3e-05	93	151454	154779	1	0	0.0014	-6.57
MA0799.1	RFX	RFX4	NGTWRCCATGGYWACS	2.7	0.0025	-5.99	0	53	185	2008	6489	0.28649	2.7e-05	92	24070	81917	0.00016	-8.73	0.32	-1.13
MA0667.1	MyoD/ASC	MYF6	AACARCTGTT	2.8	0.0026	-5.94	0	185	191	7974	8169	0.96859	2.8e-05	95	130882	134888	0.013	-4.35	0.094	-2.36
MA0484.1	NR2	HNF4G	NRRGDNCAAAGKYCA	3.7	0.0034	-5.68	0	182	186	14793	15048	0.97849	3.7e-05	92	237209	242275	0.87	-0.14	0.033	-3.4
MA0502.1	NFY	NFYB	VMMYBRRCCAATCAG	9.2	0.0085	-4.77	0	58	186	2969	8989	0.31183	9.3e-05	92	27252	87135	1	0	0.032	-3.44
MA0770.1	HSF	HSF2	TTCTAGAAYRTTC	9.8	0.0091	-4.7	0	138	188	6859	9130	0.73404	9.8e-05	93	104982	144101	1	0	8.7e-05	-9.35

### Sheet: Table S3.2
Motif enrichement in ER+PR+ breast tumors using as target regions TCGA_Lum catalogue and as background pan-cancer DNaseI hypersensitive regions
motif_id	Family	motif_alt_id	consensus	E-value	adj_p-value	log_adj_p-value	bin_location	bin_width	total_width	sites_in_bin	total_sites	p_success	p-value	mult_tests	neg_sites_in_bin	neg_sites	neg_adj_pvalue	log_neg_adj_pvalue	fisher_adj_pvalue	log_fisher_adj_pvalue
MA0003.3	AP-2	TFAP2A	HGCCYSAGGCD	7.8e-110	7.2e-113	-258.22	0	80	190	442803	1024625	0.42105	7.7e-115	94	151557	361508	1	0	6.6e-40	-90.21
MA0014.2	Paired-domain	PAX5	VDRRKCAGYSRAGCRTGAC	1.6e-73	1.5e-76	-174.6	0	66	182	390498	1051334	0.36264	1.6e-78	90	112583	311142	1	0	8.5e-21	-46.21
MA0899.1	HOX	HOXA10	DGYMATAAAAH	3.4e-41	3.2e-44	-100.16	0	16	190	49166	548775	0.08421	3.4e-46	94	7096	83508	1	0	0.00055	-7.51
MA0762.1	ETS	ETV2	AACCGGAAATR	2.9e-25	2.7e-28	-63.49	0	38	190	72579	349383	0.2	2.8e-30	94	25718	124224	3.3e-08	-17.22	1	0
MA0638.1	CREB	CREB3	VTGCCACGTCAYCR	2.5e-24	2.3e-27	-61.34	0	67	187	52697	141434	0.35829	2.5e-29	93	21336	58830	0.72	-0.33	0.0013	-6.63
MA0766.1	GATA	GATA5	WGATAASR	1.6e-22	1.5e-25	-57.18	0	137	193	214894	298965	0.70984	1.5e-27	96	59563	82522	1.6e-12	-27.16	1	0
MA0844.1	XBP-1	XBP1	WDKGMCACGTCATC	9.6e-22	8.9e-25	-55.38	0	109	187	74107	123972	0.58289	9.5e-27	93	31222	52821	0.0061	-5.1	0.34	-1.08
MA0708.1	NK	MSX2	CCAATTAV	4.9e-21	4.5e-24	-53.75	0	147	193	210217	272945	0.76166	4.7e-26	96	40070	52353	0.89	-0.11	0.57	-0.57
MA0596.1	bHLH	SREBF2	RTGGGGTGAY	5.4e-21	5e-24	-53.66	0	113	191	478856	801601	0.59162	5.2e-26	95	105250	177796	1	0	0.0013	-6.66
MA0861.1	p53	TP73	DRCATGTCNNRACAYGYM	1.3e-20	1.2e-23	-52.76	0	11	183	25455	397315	0.06011	1.3e-25	91	7200	117896	1	0	0.0092	-4.69
MA0884.1	Paired-related HD	DUXA	NTRAYYTAATCAD	2.4e-19	2.2e-22	-49.85	0	36	188	71346	360058	0.19149	2.4e-24	93	12907	66703	1	0	0.23	-1.48
MA0780.1	Paired plus homeo domain	PAX3	TAATYRATTA	5.7e-19	5.3e-22	-49	0	37	191	27200	132897	0.19372	5.5e-24	95	3394	17581	1	0	0.015	-4.22
MA0774.1	TALE-type homeo domain	MEIS2	TTGACAGS	1.4e-18	1.3e-21	-48.13	0	179	193	537316	577242	0.92746	1.3e-23	96	167561	180130	0.00027	-8.23	1	0
MA0077.1	SOX	SOX9	CYATTGTTY	3.2e-18	3e-21	-47.27	0	142	192	383889	514873	0.73958	3.1e-23	95	65927	88862	1	0	0.61	-0.49
MA0145.3	CP2	TFCP2	AAACCGGTTY	4.7e-18	4.4e-21	-46.88	0	181	191	173333	181939	0.94764	4.6e-23	95	36490	38427	0.99	-0.01	0.39	-0.95
MA0507.1	POU	POU2F2	YDNATTTGCATRT	4.7e-18	4.3e-21	-46.89	0	78	188	342632	815295	0.41489	4.6e-23	93	49483	119328	1	0	0.012	-4.39
MA0701.1	HD-LIM	LHX9	BYAATTAR	6.8e-18	6.3e-21	-46.51	0	145	193	146665	192754	0.7513	6.6e-23	96	27554	36491	0.99	-0.01	0.58	-0.55
MA0017.2	NR2	NR2F1	CARAGGTCAMVNG	5.4e-17	5e-20	-44.44	0	62	188	279515	835077	0.32979	5.4e-22	93	74704	224507	0.13	-2.07	0.98	-0.02
MA0806.1	TBX2	TBX4	AGGTGTGA	3.6e-16	3.3e-19	-42.55	0	57	193	211692	704603	0.29534	3.5e-21	96	46927	161822	1	0	5e-15	-32.92
MA0103.2	HD-ZF	ZEB1	VCWCACCTG	1.4e-14	1.3e-17	-38.89	0	12	192	53428	823099	0.0625	1.4e-19	95	13248	211953	1	0	0.0026	-5.94
MA0160.1	NR4	NR4A2	AAGGTCAC	1.6e-14	1.5e-17	-38.74	0	63	193	293518	887046	0.32642	1.6e-19	96	76270	231334	0.038	-3.27	1	0
MA0030.1	Forkhead	FOXF2	BNAASGTAAACAAD	4.8e-14	4.4e-17	-37.66	0	49	187	116380	434339	0.26203	4.7e-19	93	22911	85460	0.0028	-5.89	1	0
MA0655.1	Fos	JDP2	ATGACTCAT	7.9e-14	7.3e-17	-37.16	0	174	192	284793	312685	0.90625	7.6e-19	95	118490	129118	4.1e-45	-102.22	1	0
MA0141.3	NR3	ESRRB	TCAAGGTCAWW	1.4e-13	1.3e-16	-36.58	0	68	190	204303	562077	0.35789	1.4e-18	94	58149	158837	4.9e-10	-21.43	1	0
MA0809.1	TEF-1	TEAD4	NRCATTCCWN	2.1e-13	1.9e-16	-36.19	0	9	191	27386	551962	0.04712	2e-18	95	8152	167406	0.11	-2.17	1	0
MA0522.2	E2A	TCF3	HRCACCTGBN	4.7e-13	4.3e-16	-35.37	0	59	191	325035	1039128	0.3089	4.6e-18	95	110728	354322	0.00017	-8.7	1	0
MA0009.2	T-Box	T	TCACACMTAKGTGTGA	1e-12	9.6e-16	-34.58	0	179	185	257275	265109	0.96757	1e-17	92	60631	62562	0.71	-0.34	0.98	-0.02
MA0597.1	THAP	THAP1	YTGCCCDBA	5e-12	4.6e-15	-33	0	6	192	26899	818568	0.03125	4.9e-17	95	10124	324020	1	0	0.0005	-7.6
MA0834.1	Jun	ATF7	NDATGACGTCATMV	1.1e-11	9.8e-15	-32.26	0	27	187	18086	118326	0.14439	1e-16	93	6805	44073	1.5e-07	-15.73	1	0
MA0803.1	TBX1	TBX15	AGGTGTGA	1.5e-11	1.3e-14	-31.94	0	57	193	269712	901223	0.29534	1.4e-16	96	60683	208765	1	0	4.3e-13	-28.46
MA0138.2	zinc fingers	REST	TTCAGCACCATGGACAGCDCC	4.7e-11	4.4e-14	-30.76	0	10	180	52237	908525	0.05556	4.9e-16	89	20422	369069	1	0	7.4e-05	-9.52
MA0768.1	TCF-7	LEF1	AAAGATCAAAGGRWW	1.2e-10	1.1e-13	-29.86	0	150	186	591254	729847	0.80645	1.2e-15	92	117163	145162	1	0	0.32	-1.15
MA0495.1	Maf	MAFF	GCTDASTCAGCAWWWTTH	1.9e-10	1.8e-13	-29.37	0	179	183	670784	684811	0.97814	1.9e-15	91	174242	178197	1	0	0.00037	-7.91
MA0154.3	Early B-Cell Factor	EBF1	ATTCCCHWGGGAMT	2.3e-10	2.1e-13	-29.19	0	15	187	52917	638376	0.08021	2.3e-15	93	20286	253213	1	0	0.00074	-7.21
MA0818.1	Tal	BHLHE22	AMCATATGBT	4.6e-10	4.3e-13	-28.48	0	189	191	241881	244056	0.98953	4.5e-15	95	44576	45048	1	0	0.08	-2.52
MA0259.1	PAS domain	ARNT::HIF1A	VBACGTGC	2e-09	1.9e-12	-27	0	133	193	121711	174500	0.68912	2e-14	96	50582	72808	0.05	-3	1	0
MA0749.1	BED zinc finger	ZBED1	CTRTCGCGACATR	4.8e-09	4.4e-12	-26.14	0	136	188	37814	51235	0.7234	4.8e-14	93	9820	13514	1	0	0.32	-1.13
MA0679.1	HD-CUT	ONECUT1	VAAAAATCRATAHY	5e-08	4.6e-11	-23.8	0	27	187	49766	334590	0.14439	5e-13	93	4167	29196	1	0	0.23	-1.49
MA0144.2	STAT	STAT3	YTTCYKGGAAD	2e-07	1.9e-10	-22.41	0	186	190	813631	830208	0.97895	2e-12	94	229297	233978	0.019	-3.98	1	0
MA0777.1	Myb/SANT	MYBL2	RRCCGTTAAACBGYY	4e-06	3.7e-09	-19.42	0	2	186	1057	80006	0.01075	4e-11	92	265	23577	1	0	0.57	-0.57
MA0795.1	SMAD	SMAD3	YGTCTAGACA	4.8e-06	4.4e-09	-19.24	0	17	191	20476	220254	0.08901	4.6e-11	95	4747	53212	1	0	0.29	-1.24
MA0802.1	Tbrain	TBR1	AGGTGTGAAA	6e-06	5.6e-09	-19	0	13	191	36188	514500	0.06806	5.9e-11	95	8260	120560	1	0	0.71	-0.35
MA0822.1	Hairy-related factors	HES7	YGGCACGTGCCR	1.4e-05	1.3e-08	-18.15	0	17	189	34281	368874	0.08995	1.4e-10	94	11356	124580	1	0	0.95	-0.06
MA0730.1	NR1	RARA(var.2)	AGGTCAHSYAAAGGTCA	1.8e-05	1.6e-08	-17.94	0	10	184	33299	592459	0.05435	1.8e-10	91	11704	215674	1	0	0.035	-3.36
MA0833.1	ATF-4	ATF4	GKATGAYGCAATM	5.3e-05	4.9e-08	-16.84	0	6	188	11423	338168	0.03191	5.2e-10	93	3005	90625	0.81	-0.22	1	0
MA0102.3	C/EBP	CEBPA	ATTGCAYAAYH	0.00014	1.3e-07	-15.84	0	150	190	420533	530444	0.78947	1.4e-09	94	94980	119015	1.5e-11	-24.95	1	0
MA0652.1	IRF	IRF8	HCGAAACCGAAACT	0.00019	1.7e-07	-15.58	0	27	187	63587	430941	0.14439	1.8e-09	93	14177	97923	1	0	0.72	-0.33
MA0610.1	DMRT	DMRT3	MATGTATCAAN	0.0016	1.5e-06	-13.42	0	12	190	23795	363832	0.06316	1.6e-08	94	3833	58677	0.79	-0.24	1	0
MA0799.1	RFX	RFX4	NGTWRCCATGGYWACS	0.012	1.1e-05	-11.45	0	49	185	101835	379165	0.26486	1.2e-07	92	22644	83542	0.0025	-5.99	1	0
MA0646.1	GCM	GCM1	BATGCGGGTAC	0.044	4e-05	-10.11	0	186	190	499035	509255	0.97895	4.3e-07	94	157398	160655	0.75	-0.29	1	0
MA0497.1	Regulators of differentiation	MEF2C	DDDCYAAAAATAGMW	0.063	5.9e-05	-9.75	0	184	186	1034222	1044950	0.98925	6.4e-07	92	136166	137666	1	0	0.77	-0.26
MA0801.1	TBX6	MGA	AGGTGTGA	0.1	9.6e-05	-9.26	0	141	193	464039	632879	0.73057	1e-06	96	97270	134857	1	0	1.8e-17	-38.58
MA0101.1	NF-kappaB	REL	BGGRNWTTCC	0.17	0.00015	-8.78	0	47	191	121889	489625	0.24607	1.6e-06	95	41511	167737	1	0	1	0
MA0647.1	Grainyhead	GRHL1	AAAACCGGTTTD	0.99	0.00092	-6.99	0	113	189	125056	207569	0.59788	9.8e-06	94	29612	49275	1	0	1	0
MA0502.1	NFY	NFYB	VMMYBRRCCAATCAG	2	0.0019	-6.28	0	42	186	100456	439830	0.22581	2e-05	92	21847	95679	0.94	-0.06	1	0
MA0794.1	HD-PROS	PROX1	YAAGACGYCTTA	2.3	0.0022	-6.14	0	1	189	1207	202408	0.00529	2.3e-05	94	297	58765	1	0	0.38	-0.96
MA0684.1	Runt	RUNX3	WAACCRCAAA	7.4	0.0068	-4.99	0	37	191	90001	459331	0.19372	7.2e-05	95	24277	121435	2.5e-06	-12.91	1	0
