## Supplemental Table 4 for "Non-coding mutations reveal cancer driver cistromes in luminal breast cancer"

### Sheet: Sheet1
cancer_type	cancer_code	n	mutations_overlapping_catalogue (%)	p_value(t-test)
ER+PR+Breast cancer	ICGC-US_ER+PR+	42	1.76	1
ER+PR+Breast cancer	ICGC-EU_ER+PR+	306	1.78	1
ER+PR-Breast cancer	ICGC-EU_ER+PR-	50	1.65	0.1
TNBC Breast cancer	ICGC-EU_TNBC	164	1.68	0.09
Bone Cancer	BOCA	62	1.5	0.09
Biliary Tract Cancer	BTCA	12	1.3	<0.01
Chronic Lymphocytic Leukemia	CCLE	91	1.1	<0.01
Esophageal Adenocarcinoma	ESAD	97	1.1	<0.01
Gastric Cancer	GACA	32	1.1	<0.01
Acute Myeloid Leukemia	LAML	8	1.1	<0.01
Liver Cancer	LICA	5	1.1	<0.01
Malignant Lymphoma	MALY	100	1.3	<0.01
Skin cancer	MELA	70	1.1	<0.01
Oral cancer	ORCA	13	1.4	<0.01
Ovarian Cancer	OV	70	1.6	<0.01
Pancreatic cancer	PACA-AU	91	1.3	<0.01
Pancreatic cancer	PACA-CA	139	1.3	<0.01
Pancreatic cancer endocrine neoplasm	PAEN-AU	47	1.6	0.06
Pancreatic cancer endocrine neoplasm	PAEN-IT	34	1.4	<0.01
Pediatric brain cancer	PBCA	230	1.4	<0.01
Prostate Adenocarcinoma	PRAD-CA	110	1.5	<0.01
Prostate Adenocarcinoma	PRAD-UK	16	1.6	0.1
Renal cell cancer	RECA	74	1.5	<0.01
